# Spatial Proximity Sequencing Maps Developmental Dynamics in the Germinal Center

**DOI:** 10.1101/2025.10.27.684659

**Authors:** Huili Wang, Junjie Xia, Peer Mohamed Suhail Mujibur Rahman, Bijentimala Keisham, Abinash Padhi, Yiyu Deng, Yan Li, Luke Vistain, Sarah Kim, Gabriel Mercado-Vasquez, Aly A. Khan, Marcus R. Clark, Savaş Tay

## Abstract

Spatial profiling of proteins and protein interactions is essential for immunology, signaling, development, and cancer. We present Spatial Proximity-Sequencing (Sprox-seq), a multi-omic technique that simultaneously measures proteins, protein complexes and mRNAs, where location of each molecule is also recorded. Sprox-seq profiled 32 proteins, 528 pairwise protein interactions and thousands of mRNAs across human tonsil tissues and germinal centers. Mapping protein interactions recapitulated RNA-defined tissue architecture in germinal centers, but also revealed much higher interaction complexity in the Light zone. Developmental trajectories inferred from protein interactions uncovered a B cell maturation pathway distinct from that inferred by RNA. Integrated protein-complex and mRNA analysis related spatially-enriched complexes with immune regulation and mitotic gene-expression pathways. Furthermore, Sprox-seq captured B cell-Follicular Dendritic Cell interactions mediated by the protein complex VLA-4–VCAM1 in the Light zone. Sprox-seq provides a multi-modal view of cell states and a powerful tool for studying protein and cellular interactions across tissues.
