## supplementary tables for "Spatial Proximity Sequencing Maps Developmental Dynamics in the Germinal Center"

### Sheet: Table S1
Table S1 Antibody information
Target	Clone	Species	Company	Catalog	ProbeA	ProbeB
CD21	Bu32	Mouse IgG1, K	Biolegend	354902	99A	99BU
CD35	9H3	Mouse IgG1, κ	Biolegend	332402	52A	52BU
IgM	MHM-88	Mouse IgG1, K	Biolegend	314502	20A	20BU
CD32	FUN-2	Mouse IgG2b, K	Biolegend	303201	81A	81BU
CD19	HIB19	Mouse IgG1, K	Biolegend	302202	13A	13BU
CD9	H19a	Mouse IgG1, K	Biolegend	312102	92A	92BU
CD81	5A6	Mouse IgG1, K	Biolegend	349502	91A	91BU
CD38	HB-7	Mouse IgG1, K	Biolegend	356602	27A	27BU
IgG	12G8G11	Mouse IgG1	Biolegend	409904	80A	80BU
CD23	EBVCS-5	Mouse IgG1, K	Biolegend	338502	23A	23BU
IgD	IA6-2	Mouse IgG2a, K	Biolegend	348202	89A	89BU
CD3	HIT3a	Mouse IgG2a, K	Biolegend	300302	98A	98BU
CD147	HIM6	Mouse IgG1, K	Biolegend	306202	77A	77BU
CD20	2H7	Mouse IgG2b, K	Biolegend	302301	94A	94BU
CD27	O323	Mouse IgG1, K	Biolegend	302802	32A	93BU
ICAM1	HA58	Mouse IgG1, K	Biolegend	353102	68A	82BU
VCAM1	P3C4	Mouse IgG1, K	Biolegend	919801	19A	75BU
CD4	RPA-T4	Mouse IgG1, K	Biolegend	300502	56A	56BU
CD8	SK1	Mouse IgG1, K	Biolegend	344702	96A	96BU
CD28	CD28.2	Mouse IgG1, K	Biolegend	302902	38A	73BU
PDL2	24F.10C12	Mouse IgG2a, K	Biolegend	329602	34A	78BU
CD29	TS2/16	Mouse IgG1, K	Invitrogen	14-0299-82	3A	71BU
ITGA4	HP2/1	Mouse IgG1	Invitrogen	MA1-80529	39A	84BU
LFA1	m24	Mouse IgG1, K	Biolegend	363402	12A	83BU
CD11a	CRIS-3	Mouse IgG2b, K	NeoBiotechnologies	3683-MSM1-P1	83A	26BU
CD279	A17188B	Mouse IgG2b, K	Biolegend	621602	71A	61BU
CD40	5C3	Mouse IgG1, K	Biolegend	334302	75A	42BU
CD86	IT2.2	Mouse IgG2b, K	Biolegend	305402	35A	72BU
CD24	ML5	Mouse IgG2a, K	Biolegend	311102	36A	21BU
mIgG1	mG1-45	Mouse IgG1	Biolegend	401402	9A	9BU
mIgG2a	mG2a-53	Mouse IgG2a, K	Biolegend	401502	69A	55BU
mIgG2b	mG2b-57	Mouse IgG2b, K	Biolegend	401202	50A	97BU
HLADPRQ*	CR3/43	Mouse IgG1	Thermo Fisher Scientific	MA1-25914	88A	86BU
*HLADPQR was excluded from downstream analysis due to non-specific binding observed with the primary antibody

### Sheet: Table S2
Table S2 Sequences of oligos for conjugation
Name	Sequence	Barcode
PLA.seq.Bead. 99A	/5AzideN/CGCATTGCATCGTCTCGTGGGCTCGGCHHHHACHHHHACHHHNGCAGCATGGCTAGATCGCTAAATCGTG	CATGGCTA
PLA.seq.Bead. 52A	/5AzideN/CGCATTGCATCGTCTCGTGGGCTCGGCHHHHACHHHHACHHHNGCAGAACCGTTCGATCGCTAAATCGTG	AACCGTTC
PLA.seq.Bead. 20A	/5AzideN/CGCATTGCATCGTCTCGTGGGCTCGGCHHHHACHHHHACHHHNGCAGTTACGGTGGATCGCTAAATCGTG	TTACGGTG
PLA.seq.Bead. 81A	/5AzideN/CGCATTGCATCGTCTCGTGGGCTCGGCHHHHACHHHHACHHHNGCAGGAAGTTGGGATCGCTAAATCGTG	GAAGTTGG
PLA.seq.Bead. 9A	/5AzideN/CGCATTGCATCGTCTCGTGGGCTCGGCHHHHACHHHHACHHHNGCAGATAGCGTCGATCGCTAAATCGTG	ATAGCGTC
PLA.seq.Bead. 13A	/5AzideN/CGCATTGCATCGTCTCGTGGGCTCGGCHHHHACHHHHACHHHNGCAGGTAGCACTGATCGCTAAATCGTG	GTAGCACT
PLA.seq.Bead. 56A	/5AzideN/CGCATTGCATCGTCTCGTGGGCTCGGCHHHHACHHHHACHHHNGCAGTGCTTCCAGATCGCTAAATCGTG	TGCTTCCA
PLA.seq.Bead. 92A	/5AzideN/CGCATTGCATCGTCTCGTGGGCTCGGCHHHHACHHHHACHHHNGCAGCGGTTGTTGATCGCTAAATCGTG	CGGTTGTT
PLA.seq.Bead. 91A	/5AzideN/CGCATTGCATCGTCTCGTGGGCTCGGCHHHHACHHHHACHHHNGCAGACTGAGGTGATCGCTAAATCGTG	ACTGAGGT
PLA.seq.Bead. 27A	/5AzideN/CGCATTGCATCGTCTCGTGGGCTCGGCHHHHACHHHHACHHHNGCAGGAACTCTGGATCGCTAAATCGTG	GAACTCTG
PLA.seq.Bead. 80A	/5AzideN/CGCATTGCATCGTCTCGTGGGCTCGGCHHHHACHHHHACHHHNGCAGTTGGACGTGATCGCTAAATCGTG	TTGGACGT
PLA.seq.Bead. 23A	/5AzideN/CGCATTGCATCGTCTCGTGGGCTCGGCHHHHACHHHHACHHHNGCAGATACGTGCGATCGCTAAATCGTG	ATACGTGC
PLA.seq.Bead. 89A	/5AzideN/CGCATTGCATCGTCTCGTGGGCTCGGCHHHHACHHHHACHHHNGCAGAGCGTGTTGATCGCTAAATCGTG	AGCGTGTT
PLA.seq.Bead. 98A	/5AzideN/CGCATTGCATCGTCTCGTGGGCTCGGCHHHHACHHHHACHHHNGCAGATGCCTGTGATCGCTAAATCGTG	ATGCCTGT
PLA.seq.Bead. 77A	/5AzideN/CGCATTGCATCGTCTCGTGGGCTCGGCHHHHACHHHHACHHHNGCAGTGGTAGCTGATCGCTAAATCGTG	TGGTAGCT
PLA.seq.Bead. 96A	/5AzideN/CGCATTGCATCGTCTCGTGGGCTCGGCHHHHACHHHHACHHHNGCAGTGTGACTGGATCGCTAAATCGTG	TGTGACTG
PLA.seq.Bead. 94A	/5AzideN/CGCATTGCATCGTCTCGTGGGCTCGGCHHHHACHHHHACHHHNGCAGAGCACTTCGATCGCTAAATCGTG	AGCACTTC
PLA.seq.Bead. 32A	/5AzideN/CGCATTGCATCGTCTCGTGGGCTCGGCHHHHACHHHHACHHHNGCAGGGCTAACTGATCGCTAAATCGTG	GGCTAACT
PLA.seq.Bead. 71A	/5AzideN/CGCATTGCATCGTCTCGTGGGCTCGGCHHHHACHHHHACHHHNGCAGCAGTCCAAGATCGCTAAATCGTG	CAGTCCAA
PLA.seq.Bead. 75A	/5AzideN/CGCATTGCATCGTCTCGTGGGCTCGGCHHHHACHHHHACHHHNGCAGGATGTGTGGATCGCTAAATCGTG	GATGTGTG
PLA.seq.Bead. 35A	/5AzideN/CGCATTGCATCGTCTCGTGGGCTCGGCHHHHACHHHHACHHHNGCAGATCAACTAGATCGCTAAATCGTG	ATCAACTA
PLA.seq.Bead. 36A	/5AzideN/CGCATTGCATCGTCTCGTGGGCTCGGCHHHHACHHHHACHHHNGCAGTCCGAGATGATCGCTAAATCGTG	TCCGAGAT
PLA.seq.Bead. 69A	/5AzideN/CGCATTGCATCGTCTCGTGGGCTCGGCHHHHACHHHHACHHHNGCAGCAATGTGGGATCGCTAAATCGTG	CAATGTGG
PLA.seq.Bead. 38A	/5AzideN/CGCATTGCATCGTCTCGTGGGCTCGGCHHHHACHHHHACHHHNGCAGAGCTAGTCGATCGCTAAATCGTG	AGCTAGTC
PLA.seq.Bead. 34A	/5AzideN/CGCATTGCATCGTCTCGTGGGCTCGGCHHHHACHHHHACHHHNGCAGTGCTACAGGATCGCTAAATCGTG	TGCTACAG
PLA.seq.Bead. 50A	/5AzideN/CGCATTGCATCGTCTCGTGGGCTCGGCHHHHACHHHHACHHHNGCAGTCCAGAGTGATCGCTAAATCGTG	TCCAGAGT
PLA.seq.Bead. 88A	/5AzideN/CGCATTGCATCGTCTCGTGGGCTCGGCHHHHACHHHHACHHHNGCAGGATCGAGTGATCGCTAAATCGTG	GATCGAGT
PLA.seq.Bead. 68A	/5AzideN/CGCATTGCATCGTCTCGTGGGCTCGGCHHHHACHHHHACHHHNGCAGACTCCATCGATCGCTAAATCGTG	ACTCCATC
PLA.seq.Bead. 19A	/5AzideN/CGCATTGCATCGTCTCGTGGGCTCGGCHHHHACHHHHACHHHNGCAGTAAGGCTCGATCGCTAAATCGTG	TAAGGCTC
PLA.seq.Bead. 3A	/5AzideN/CGCATTGCATCGTCTCGTGGGCTCGGCHHHHACHHHHACHHHNGCAGTTAGCCAGGATCGCTAAATCGTG	TTAGCCAG
PLA.seq.Bead. 39A	/5AzideN/CGCATTGCATCGTCTCGTGGGCTCGGCHHHHACHHHHACHHHNGCAGGTCAATCGGATCGCTAAATCGTG	GTCAATCG
PLA.seq.Bead. 12A	/5AzideN/CGCATTGCATCGTCTCGTGGGCTCGGCHHHHACHHHHACHHHNGCAGTGAGACCTGATCGCTAAATCGTG	TGAGACCT
PLA.seq.Bead. 83A	/5AzideN/CGCATTGCATCGTCTCGTGGGCTCGGCHHHHACHHHHACHHHNGCAGTGGCATGTGATCGCTAAATCGTG	TGGCATGT
PLA.seq.Bead. 99BU	/5Phos/TCGTGTCGTGTCTAAAGTCCCATGGCTAACAAAAAAAAAAAAAAAAAAAAAAAAAAAAAUUUUUU/3AzideN/	CATGGCTA
PLA.seq.Bead. 52BU	/5Phos/TCGTGTCGTGTCTAAAGTCCAACCGTTCACAAAAAAAAAAAAAAAAAAAAAAAAAAAAAUUUUUU/3AzideN/	AACCGTTC
PLA.seq.Bead. 20BU	/5Phos/TCGTGTCGTGTCTAAAGTCCTTACGGTGACAAAAAAAAAAAAAAAAAAAAAAAAAAAAAUUUUUU/3AzideN/	TTACGGTG
PLA.seq.Bead. 81BU	/5Phos/TCGTGTCGTGTCTAAAGTCCGAAGTTGGACAAAAAAAAAAAAAAAAAAAAAAAAAAAAAUUUUUU/3AzideN/	GAAGTTGG
PLA.seq.Bead. 9BU	/5Phos/TCGTGTCGTGTCTAAAGTCCATAGCGTCACAAAAAAAAAAAAAAAAAAAAAAAAAAAAAUUUUUU/3AzideN/	ATAGCGTC
PLA.seq.Bead. 13BU	/5Phos/TCGTGTCGTGTCTAAAGTCCGTAGCACTACAAAAAAAAAAAAAAAAAAAAAAAAAAAAAUUUUUU/3AzideN/	GTAGCACT
PLA.seq.Bead. 56BU	/5Phos/TCGTGTCGTGTCTAAAGTCCTGCTTCCAACAAAAAAAAAAAAAAAAAAAAAAAAAAAAAUUUUUU/3AzideN/	TGCTTCCA
PLA.seq.Bead. 92BU	/5Phos/TCGTGTCGTGTCTAAAGTCCCGGTTGTTACAAAAAAAAAAAAAAAAAAAAAAAAAAAAAUUUUUU/3AzideN/	CGGTTGTT
PLA.seq.Bead. 91BU	/5Phos/TCGTGTCGTGTCTAAAGTCCACTGAGGTACAAAAAAAAAAAAAAAAAAAAAAAAAAAAAUUUUUU/3AzideN/	ACTGAGGT
PLA.seq.Bead. 27BU	/5Phos/TCGTGTCGTGTCTAAAGTCCGAACTCTGACAAAAAAAAAAAAAAAAAAAAAAAAAAAAAUUUUUU/3AzideN/	GAACTCTG
PLA.seq.Bead. 80BU	/5Phos/TCGTGTCGTGTCTAAAGTCCTTGGACGTACAAAAAAAAAAAAAAAAAAAAAAAAAAAAAUUUUUU/3AzideN/	TTGGACGT
PLA.seq.Bead. 23BU	/5Phos/TCGTGTCGTGTCTAAAGTCCATACGTGCACAAAAAAAAAAAAAAAAAAAAAAAAAAAAAUUUUUU/3AzideN/	ATACGTGC
PLA.seq.Bead. 89BU	/5Phos/TCGTGTCGTGTCTAAAGTCCAGCGTGTTACAAAAAAAAAAAAAAAAAAAAAAAAAAAAAUUUUUU/3AzideN/	AGCGTGTT
PLA.seq.Bead. 98BU	/5Phos/TCGTGTCGTGTCTAAAGTCCATGCCTGTACAAAAAAAAAAAAAAAAAAAAAAAAAAAAAUUUUUU/3AzideN/	ATGCCTGT
PLA.seq.Bead. 77BU	/5Phos/TCGTGTCGTGTCTAAAGTCCTGGTAGCTACAAAAAAAAAAAAAAAAAAAAAAAAAAAAAUUUUUU/3AzideN/	TGGTAGCT
PLA.seq.Bead. 96BU	/5Phos/TCGTGTCGTGTCTAAAGTCCTGTGACTGACAAAAAAAAAAAAAAAAAAAAAAAAAAAAAUUUUUU/3AzideN/	TGTGACTG
PLA.seq.Bead. 94BU	/5Phos/TCGTGTCGTGTCTAAAGTCCAGCACTTCACAAAAAAAAAAAAAAAAAAAAAAAAAAAAAUUUUUU/3AzideN/	AGCACTTC
PLA.seq.Bead. 93BU	/5Phos/TCGTGTCGTGTCTAAAGTCCGTTGTTCGACAAAAAAAAAAAAAAAAAAAAAAAAAAAAAUUUUUU/3AzideN/	GTTGTTCG
PLA.seq.Bead. 61BU	/5Phos/TCGTGTCGTGTCTAAAGTCCCGACGTTAACAAAAAAAAAAAAAAAAAAAAAAAAAAAAAUUUUUU/3AzideN/	CGACGTTA
PLA.seq.Bead. 42BU	/5Phos/TCGTGTCGTGTCTAAAGTCCGTCTCAAGACAAAAAAAAAAAAAAAAAAAAAAAAAAAAAUUUUUU/3AzideN/	GTCTCAAG
PLA.seq.Bead. 72BU	/5Phos/TCGTGTCGTGTCTAAAGTCCACGTTCAGACAAAAAAAAAAAAAAAAAAAAAAAAAAAAAUUUUUU/3AzideN/	ACGTTCAG
PLA.seq.Bead. 21BU	/5Phos/TCGTGTCGTGTCTAAAGTCCGCATGTACACAAAAAAAAAAAAAAAAAAAAAAAAAAAAAUUUUUU/3AzideN/	GCATGTAC
PLA.seq.Bead. 55BU	/5Phos/TCGTGTCGTGTCTAAAGTCCAGAACGAGACAAAAAAAAAAAAAAAAAAAAAAAAAAAAAUUUUUU/3AzideN/	AGAACGAG
PLA.seq.Bead. 73BU	/5Phos/TCGTGTCGTGTCTAAAGTCCAACGTCTGACAAAAAAAAAAAAAAAAAAAAAAAAAAAAAUUUUUU/3AzideN/	AACGTCTG
PLA.seq.Bead. 78BU	/5Phos/TCGTGTCGTGTCTAAAGTCCGATAGGCTACAAAAAAAAAAAAAAAAAAAAAAAAAAAAAUUUUUU/3AzideN/	GATAGGCT
PLA.seq.Bead. 97BU	/5Phos/TCGTGTCGTGTCTAAAGTCCCAACACCTACAAAAAAAAAAAAAAAAAAAAAAAAAAAAAUUUUUU/3AzideN/	CAACACCT
PLA.seq.Bead. 86BU	/5Phos/TCGTGTCGTGTCTAAAGTCCGAGCAGTAACAAAAAAAAAAAAAAAAAAAAAAAAAAAAAUUUUUU/3AzideN/	GAGCAGTA
PLA.seq.Bead. 82BU	/5Phos/TCGTGTCGTGTCTAAAGTCCCATACCACACAAAAAAAAAAAAAAAAAAAAAAAAAAAAAUUUUUU/3AzideN/	CATACCAC
PLA.seq.Bead. 75BU	/5Phos/TCGTGTCGTGTCTAAAGTCCGATGTGTGACAAAAAAAAAAAAAAAAAAAAAAAAAAAAAUUUUUU/3AzideN/	GATGTGTG
PLA.seq.Bead. 71BU	/5Phos/TCGTGTCGTGTCTAAAGTCCCAGTCCAAACAAAAAAAAAAAAAAAAAAAAAAAAAAAAAUUUUUU/3AzideN/	CAGTCCAA
PLA.seq.Bead. 84BU	/5Phos/TCGTGTCGTGTCTAAAGTCCATCGCCATACAAAAAAAAAAAAAAAAAAAAAAAAAAAAAUUUUUU/3AzideN/	ATCGCCAT
PLA.seq.Bead. 83BU	/5Phos/TCGTGTCGTGTCTAAAGTCCTGGCATGTACAAAAAAAAAAAAAAAAAAAAAAAAAAAAAUUUUUU/3AzideN/	TGGCATGT
PLA.seq.Bead. 26BU	/5Phos/TCGTGTCGTGTCTAAAGTCCTCAGTCGAACAAAAAAAAAAAAAAAAAAAAAAAAAAAAAUUUUUU/3AzideN/	TCAGTCGA

### Sheet: Table S3
Table S3 Caputre summary
Sample	mRNA		PLA product		Protein data
	median detected genes	median detected UMIs	median detected PLA pairs	median detected UMIs	median detected protein	median detected UMIs
A1	5348	14368.5	423	5524.5	32	11049
B1	5526	15926.5	422	4486	32	8972
D1	5334	14495	430	4387	32	9118
Average	5402.67	14930	425	4799.17	32	9713

### Sheet: Table S4
Table S4 Sequences used for library construction and sequencing
Name	Sequence	Note
U_fwd	GCATCGTCTCGTGGGCTC	For amplifying PLA products
10X_SI_PCR primer	AATGATACGGCGACCACCGAGATCTACACTCTTTCCCTACACGACGC*T*C	Custom primer for 10x
P7_N701_Custom2	CAAGCAGAAGACGGCATACGAGATTCGCCTTAAGATGCATCGTCTCGTGGGCTCGG	For adding P7 adapter and i7 index
P7_N702_Custom2	CAAGCAGAAGACGGCATACGAGATCTAGTACGAGATGCATCGTCTCGTGGGCTCGG
P7_N704_Custom2	CAAGCAGAAGACGGCATACGAGATGCTCAGGAAGATGCATCGTCTCGTGGGCTCGG
DropPLA_Read2	AGATGCATCGTCTCGTGGGCTCGG	Custom read 2 sequencing primer
DropPLA_i7Read	CCGAGCCCACGAGACGATGCATCT	Custom i7 index sequencing primer
connector oligomer	TTTCACGACACGACACGATTTAGGTC	For proximity ligation
